# IRE1α-XBP1s axis is required for BCG-induced trained immunity against viral infection by inhibiting AHR signaling

**DOI:** 10.1101/2025.08.21.671435

**Authors:** Jincheng Chen, Chaohu Pan, Linghua Zhou, Hui Xu, Siqi Li, Junyan He, Min Huang, Yunlan Yi, Fuxiang Wang, Guoliang Zhang

## Abstract

Although Bacille Calmette-Guérin (BCG) has been proved to be suitable in inducing trained immunity, mechanism-related issues have not yet been fully resolved. In this study, we found that in vitro BCG training protects both BCG harboring and bystander macrophages against DNA virus and RNA virus infection and demonstrated that BCG harboring cells protect bystanders partly by type I interferon (IFN). We determined aryl hydrocarbon receptor (AHR) as a negative regulator in BCG-induced trained immunity on defense against viral infection in vitro and in vivo and blockade of type I IFN signaling partially impaired the enhanced antiviral effect of AHR deficiency in BCG training. Furthermore, we revealed IRE1α-XBP1s signaling as a critical pathway in BCG-induced trained immunity against viral infection in vitro and in mice. Mechanistically, we demonstrated that IRE1α-XBP1s pathway influenced BCG-induced trained immunity by limiting AHR mRNA expression and the translocation of AHR protein into the nucleus.
