## Supplementary material for "IRE1α-XBP1s axis is required for BCG-induced trained immunity against viral infection by inhibiting AHR signaling": primers-sequences

### Sheet: Sheet1
Supplementary table 1. qRT-PCR primers sequences
	primers	sequences
	PILRA-F	AAGGTCAGCAGCGGACTAAA
	PILRA-R	CAGTCTTGAGAGGGCTGTCC
	TNFRSF14-F	TTCTCTCAGGGAGCCTCGTCAT
	TNFRSF14-R	CTCACCTTCTGCCTCCTGTCTT
	LDLR-F	GAATCTACTGGTCTGACCTGTCC
	LDLR-R	GGTCCAGTAGATGTTGCTGTGG
	AHR-F	ACATCACCTACGCCAGTCG
	AHR-R	CGCTTGGAAGGATTTGACTTGA
	ARNT-F	CTGCCAACCCCGAAATGACAT
	ARNT-R	CGCCGCTTAATAGCCCTCTG
	HPRT-F	CCTGGCGTCGTGATTAGTG
	HPRT-R	ACACCCTTTCCAAATCCTCAG
	OAS1-F	TGTCCAAGGTGGTAAAGGGTG
	OAS1-R	CCGGCGATTTAACTGATCCTG
	IFIT1- F	GCGCTGGGTATGCGATCTC
	IFIT1- R	CAGCCTGCCTTAGGGGAAG
	GAPDH-F	GCACCGTCAAGGCTGAGAAC
	GAPDH-R	TGGTGAAGACGCCAGTGGA
	Mifnb-F	GCACTGGGTGGAATGAGACTATTG
	Mifnb-R	TTCTGAGGCATCAACTGACAGGTC
	gD-F	TCTCCGTCCAGTCGTTTAT
	gD-R	ATCCGAACGCAGCCCCGC
